# Visual integration of omics data to improve 3D models of fungal chromosomes

**DOI:** 10.1101/2023.03.28.534549

**Authors:** Thibault Poinsignon, Mélina Gallopin, Pierre Grognet, Fabienne Malagnac, Gaëlle Lelandais, Pierre Poulain

## Abstract

The functions of eukaryotic chromosomes and their spatial architecture in the nucleus are reciprocally dependent. Hi-C experiments are routinely used to study chromosome 3D organization by probing chromatin interactions. Standard representation of the data has relied on contact maps that show the frequency of interactions between parts of the genome. In parallel, it has become easier to build 3D models of the entire genome based on the same Hi-C data, and thus benefit from the methodology and visualization tools developed for structural biology. 3D modeling of entire genomes leverages the understanding of their spatial organization. However, this opportunity for original and insightful modeling is under exploited. In this paper, we show how seeing the spatial organization of chromosomes can bring new perspectives to Hi-C data analysis. We assembled state-of-the-art tools into a workflow that goes from Hi-C raw data to fully annotated 3D models and we re-analysed public Hi-C datasets available for three fungal species. Besides the well-described properties of the spatial organization of their chromosomes (Rabl conformation, hypercoiling and chromosome territories), our 3D models highlighted *i)* in *Saccharomyces cerevisiae*, the backbones of the cohesin anchor regions, which were aligned all along the chromosomes, *ii)* in *Schizosaccharomyces pombe*, the oscillations of the coiling of chromosome arms throughout the cell cycle and *iii)* in *Neurospora crassa*, the massive relocalization of histone marks in mutants of heterochromatin regulators. 3D modeling of the chromosomes brings new opportunities for visual integration. This holistic perspective supports intuition and lays the foundation for building new concepts.
