## Supplementary Data 1 for "Visual integration of omics data to improve 3D models of fungal chromosomes"

### Sheet: Hi-C data
Model number	Model name	Genome size (in bp)	Number of chromosomes	Hi-C data sources	SRA ID	strain type	restriction enzymes	number of raw reads	% of reported mapped reads pairs	% of HiC valid read pairs	% of non duplicated merged valid read pairs	final number of merged valid read pairs	resolution (bp)	number of beads in the 3D model (Pastis output)	number of beads in the 3D model (final output)	Figures number
1	Neurospora crassa	41035892	7	Rodriguez et al. 2022	SRR14362684	WT	DpnII & MseI	23462245	68.3	46.2	81	107636304	10000	4107	3976	2
					SRR14362685			46740610	59.9	47.6	83
					SRR16761088			456036737	73	45.5	71
					SRR16761089			56574891	61.5	52	81
					SRR16761090			42099719	79.2	40.3	73
					SRR16761091			137502307	72.6	50.3	77
					SRR16761092			25338577	73.6	38.3	75
2				Galazka et al. 2016	SRR2105869	WT	HindIII	27468135	59.6	22	61	5030121	50 000	825	800	5
					SRR2105870			25384746	60.7	23.3	72
					SRR2105871			19058145	47.1	2.9	56
					SRR2105872			71911026	59.9	17.8	65
3					SRR2105876	HP0 mutant		25204445	62.9	22	39	2922526			808
					SRR2105877			25386582	63.1	19.8	50
					SRR2105878			50591027	63	20.9	44
4	Schizosaccharomyces pombe	12571820	3	Tanizawa et al. 2017	SRR5149251	WT 20min	MboI	29480945	27.4	80.5	98	15511107	10000	1258	1223	4
					SRR5149252			41525872	27.8	80.7	98
5					SRR5149253	WT 30min		25957692	30.2	72.6	98	14377600			1211
					SRR5149254			40305026	30.6	72.8	98
6					SRR5149255	WT 40min		24695113	30.1	75.7	98	14394280			1204
					SRR5149256			38982137	30.6	76	98
7					SRR5149257	WT 50min		33202062	29.1	70.9	98	15497423			1200
					SRR5149258			42977834	29.5	71.2	98
8					SRR5149259	WT 60min		29344104	29.1	69.5	98	19035344			1213
					SRR5149260			42681824	29.4	69.8	98
					SRR5942526			25500551	38.9	48.7	97
9					SRR5149261	WT 70min		30771374	29.7	63.7	98	13841928			1224
					SRR5149263			43485076	30	64	98
10					SRR5149264	WT 80min		28676303	35.7	70.8	98	21936238			1201
					SRR5149265			41156922	36.2	71.1	98
					SRR5942527			25451561	38.1	47.6	97
11					SRR5149266	WT 120min		28600421	31	67.4	98	21727635			1189
					SRR5149267			42440615	31.3	67.6	98
					SRR5942528			34930401	39.1	53.8	97
12	Saccharomyces cerevisiae	12 157 105	16	Constantino et al. 2020	SRR11893084	WT	MNase	30734607	28.8	88.6	91	16847912	5000	2423	2332	3
					SRR11893085			38231647	31.7	89.6	90
13					SRR11893086	mcd1 mutant		35781165	25.2	87.3	91	14180445			2323
					SRR11893087			33785215	26	88.3	91
									% of the I column	% of the J column	% of the K column

### Sheet: ChIP seq data
Model name	ChIP Seq data sources	SRA ID	phenotype	epigenetic mark / anchored protein	number of raw reads	alignment (%)
Neurospora crassa	Jamieson et al. 2016	SRR2026383	WT	WT H3K27me2/3	506019	84.23
	Basenko et al. 2015	SRR2036141	WT		16253730	86.24
	Basenko et al. 2015	SRR2036142	WT		14549060	85.95
	Jamieson et al. 2016	SRR2026380	HPO	HPO H3K27me2/3	9944186	91.89
	Basenko et al. 2015	SRR2036174	HPO		18723702	22.55
	Jamieson et al. 2016	SRR2026386	HPO	HPO H3K9me3	3565406	87.96
	Basenko et al. 2015	SRR2036173	HPO		129366356	86.71
	Jamieson et al. 2016	SRR2026390	WT	WT H3K9me3	2888817	94.09
	Basenko et al. 2015	SRR2036168	WT		6423302	91.33
Saccharomyces cerevisiae	Costantino et al. 2020	SRR11872088	WT	WT Mcd1	7002691
		SRR11872089			11721218

### Sheet: Table 1
Model number	Model name	Hi-C data sources	SRA ID	restriction enzymes	final number of merged valid read pairs	resolution (bp)	number of beads in the 3D model (final output)	Figures number
1	NCRAS	Rodriguez et al. 2022	SRR14362684	DpnII & MseI	107636304	10000	3976	2
			SRR14362685
			SRR16761088
			SRR16761089
			SRR16761090
			SRR16761091
			SRR16761092
2		Galazka et al. 2016	SRR2105869	HindIII	5030121	50 000	800	5
			SRR2105870
			SRR2105871
			SRR2105872
3			SRR2105876		2922526		808
			SRR2105877
			SRR2105878
4	SPOMB	Tanizawa et al. 2017	SRR5149251	MboI	15511107	10000	1223	4
			SRR5149252
5			SRR5149253		14377600		1211
			SRR5149254
6			SRR5149255		14394280		1204
			SRR5149256
7			SRR5149257		15497423		1200
			SRR5149258
8			SRR5149259		19035344		1213
			SRR5149260
			SRR5942526
9			SRR5149261		13841928		1224
			SRR5149263
10			SRR5149264		21936238		1201
			SRR5149265
			SRR5942527
11			SRR5149266		21727635		1189
			SRR5149267
			SRR5942528
12	SCERE	Constantino et al. 2020	SRR11893084	MNase	16847912	5000	2332	3
			SRR11893085
13			SRR11893086		14180445		2323
			SRR11893087
